# Gene expression profiles of inflammatory breast cancer reveal high heterogeneity across the epithelial-hybrid-mesenchymal spectrum

**DOI:** 10.1101/2020.08.27.267609

**Authors:** Priyanka Chakraborty, Jason T George, Wendy A Woodward, Herbert Levine, Mohit Kumar Jolly

**Affiliations:** Centre for BioSystems Science and Engineering, Indian Institute of Science, Bangalore 560012, India; Center for Theoretical Biological Physics, Rice University, Houston, TX 77005, USA; Medical Scientist Training Program, Baylor College of Medicine, Houston, TX 77005, USA; Department of Radiation Oncology, The University of Texas MD Anderson Cancer Center, Houston, TX, USA; MD Anderson Morgan Welch Inflammatory Breast Cancer Research Program and Clinic, The University of Texas MD Anderson Cancer Center, Houston, TX, USA; Departments of Physics and Bioengineering, Northeastern University, Boston, MA 02115, USA

**Keywords:** IBC, Gene expression signature, tumor heterogeneity, hybrid epithelial/mesenchymal

## Abstract

Inflammatory breast cancer (IBC) is a highly aggressive breast cancer that metastasizes largely via tumor emboli, and has a 5-year survival rate of less than 30%. No unique genomic signature has yet been identified for IBC nor has any specific molecular therapeutic been developed to manage the disease. Thus, identifying gene expression signatures specific to IBC remains crucial. Here, we compare various gene lists that have been proposed as molecular footprints of IBC using different clinical samples as training and validation sets and using independent training algorithms, and determine their accuracy in identifying IBC samples in three independent datasets. We show that these gene lists have little to no mutual overlap, and have limited predictive accuracy in identifying IBC samples. Despite this inconsistency, single-sample gene set enrichment analysis (ssGSEA) of IBC samples correlate with their position on the epithelial-hybrid-mesenchymal spectrum. This positioning, together with ssGSEA scores, improves the accuracy of IBC identification across the three independent datasets. Finally, we observed that IBC samples robustly displayed a higher coefficient of variation in terms of EMT scores, as compared to non-IBC samples. Pending verification that this patient-to-patient variability extends to intratumor heterogeneity within a single patient, these results suggest that higher heterogeneity along the epithelial-hybrid-mesenchymal spectrum can be regarded to be a hallmark of IBC and a possibly useful biomarker.
