## Supplemental Table 2 for "Gene expression profiles of inflammatory breast cancer reveal high heterogeneity across the epithelial-hybrid-mesenchymal spectrum"

### Sheet: GSE22597
Sample IDs	76GS	MLR	KS
breast_cancer_116	6.20096	0.483563	-0.457998
breast_cancer_572	1.95565	0.73289	-0.207422
breast_cancer_499	7.02309	0.219159	-0.445052
breast_cancer_154	-1.7707	0.640694	-0.196778
breast_cancer_230	2.7819	0.206597	-0.336306
breast_cancer_252	1.45517	0.650344	-0.329689
breast_cancer_279	0.930222	0.56683	-0.24626
breast_cancer_292	-7.64915	0.856148	0.154488
breast_cancer_318	4.4357	0.409095	-0.298619
breast_cancer_287	7.77439	0.171711	-0.379171
breast_cancer_325	-2.79309	0.478708	-0.270426
breast_cancer_347	-6.05357	0.869224	0.117952
breast_cancer_371	6.67818	0.248942	-0.341197
breast_cancer_402	-4.62987	0.800242	-0.302071
breast_cancer_455	-16.6063	1.06433	0.117664
breast_cancer_454	-12.1842	0.9469	0.0880322
breast_cancer_526	2.79143	0.385949	-0.31473
breast_cancer_514	-5.47358	0.901986	-0.192175
breast_cancer_518	4.17369	0.315086	-0.359896
breast_cancer_531	-8.65553	0.916659	0.245972
breast_cancer_534	8.14584	0.144636	-0.474108
breast_cancer_558	-1.1533	0.594089	0.203107
breast_cancer_574	4.01595	0.208127	-0.498274
breast_cancer_603	3.34864	0.331973	-0.180667
breast_cancer_642	-1.04834	0.691173	-0.228711
breast_cancer_151	0.0444386	0.760282	-0.321059
breast_cancer_108	3.13196	0.501248	-0.223533
breast_cancer_126	2.89664	0.62286	-0.393268
breast_cancer_125	-5.41685	0.668596	-0.222382
breast_cancer_144	2.58403	0.689268	-0.399022
breast_cancer_176	10.1417	0.128789	-0.397008
breast_cancer_219	-27.9287	2	0.322785
breast_cancer_220	1.46458	0.668321	-0.306962
breast_cancer_226	1.45657	0.563155	-0.192175
breast_cancer_227	4.40071	0.359782	-0.422325
breast_cancer_228	-7.95257	0.851998	0.0868815
breast_cancer_233	1.93655	0.595014	-0.234753
breast_cancer_255	-0.177863	0.753626	-0.230437
breast_cancer_258	6.39124	0.166719	-0.371404
breast_cancer_274	-6.55486	1.06574	-0.193326
breast_cancer_270	5.5767	0.327067	-0.38809
breast_cancer_283	-5.99978	0.89295	-0.248849
breast_cancer_284	1.11712	0.728312	-0.279344
breast_cancer_378	2.30338	0.535905	-0.193326
breast_cancer_297	8.21635	0.398621	-0.409379
breast_cancer_299	3.8035	0.38889	-0.273015
breast_cancer_340	1.22138	0.758185	-0.206847
breast_cancer_335	-3.2601	0.940482	-0.160242
breast_cancer_345	-3.5416	0.739863	0.141254
breast_cancer_346	1.48639	0.571186	-0.302071
breast_cancer_367	-3.30953	0.533872	-0.347238
breast_cancer_379	5.26302	0.661644	-0.376582
breast_cancer_387	-0.270716	0.57252	-0.222382
breast_cancer_391	1.26624	0.447276	-0.299482
breast_cancer_390	-4.47465	0.643521	-0.0940736
breast_cancer_398	-2.7863	0.872299	-0.254028
breast_cancer_403	2.63891	0.556237	-0.222382
breast_cancer_419	8.44547	0.317552	-0.455121
breast_cancer_441	-5.04644	1.34534	-0.1729
breast_cancer_464	3.667	0.842218	-0.355293
breast_cancer_463	1.06189	0.597746	-0.231588
breast_cancer_482	3.86193	0.347263	-0.441312
breast_cancer_472	-0.169281	0.919189	-0.255178
breast_cancer_485	-10.31	1.03854	0.12687
breast_cancer_504	0.000385803	0.712627	-0.239931
breast_cancer_519	1.02345	0.293617	-0.202819
breast_cancer_510	5.65248	0.236098	-0.378884
breast_cancer_537	-0.090881	0.919485	-0.244246
breast_cancer_553	7.50174	0.129454	-0.38809
breast_cancer_570	-5.22959	0.939115	0.0822785
breast_cancer_564	-11.0658	0.960005	-0.0972382
breast_cancer_562	10.7746	0.277191	-0.4813
breast_cancer_578	2.58318	0.527654	-0.269275
breast_cancer_592	2.97894	0.477055	-0.380322
breast_cancer_585	-1.19511	0.870218	-0.24252
breast_cancer_594	-7.39143	0.894502	0.130898
breast_cancer_595	-2.34463	0.710948	-0.251438
breast_cancer_618	7.44202	0.229437	-0.495397
breast_cancer_624	-12.2873	1.04227	0.269563
breast_cancer_640	2.07691	0.332705	-0.328251
breast_cancer_644	3.31652	0.70319	-0.245109
breast_cancer_650	5.38276	0.566473	-0.282221

### Sheet: GSE45581
Sample IDs	76GS	MLR	KS
non_IBC_1__RNA_	4.69522	0.0315258	-0.19431
non_IBC_2__RNA_	2.72251	0.0320326	-0.240741
non_IBC_3__RNA_	-1.78464	0.302461	-0.123457
non_IBC_4__RNA_	1.09661	0.058926	-0.175255
non_IBC_5__RNA_	3.2994	0.0546714	-0.330649
non_IBC_6__RNA_	6.60452	0.0669854	-0.228395
non_IBC_7__RNA_	-0.986567	0.0896373	-0.200483
non_IBC_8__RNA_	4.77841	0.0736166	-0.274557
non_IBC_9__RNA_	3.07001	0.0484649	-0.219538
non_IBC_10__RNA_	2.43933	0.196395	-0.231347
non_IBC_11__RNA_	2.84942	0.124175	-0.410896
non_IBC_12__RNA_	-11.7425	0.262055	-0.117284
non_IBC_13__RNA_	0.767182	0.261591	0.150295
non_IBC_14__RNA_	-4.59312	0.289224	-0.209877
non_IBC_15__RNA_	9.46496	0.0168444	-0.345679
non_IBC_16__RNA_	6.68187	0.0638491	-0.3489
non_IBC_17__RNA_	6.83038	0.0666685	-0.296833
non_IBC_18__RNA_	0.15483	0.163398	0.0971551
non_IBC_19__RNA_	3.33104	0.115233	-0.30891
non_IBC_20__RNA_	-1.05101	0.208724	-0.117552
IBC_1__RNA_	2.25238	0.0843951	-0.210145
IBC_2__RNA_	-6.97754	0.18357	-0.209608
IBC_3__RNA_	-0.4307	0.19083	-0.225174
IBC_4__RNA_	-0.308868	0.396971	0.140633
IBC_5__RNA_	-5.87605	0.156923	0.103865
IBC_6__RNA_	-2.58886	0.02085	-0.231884
IBC_7__RNA_	-1.17031	0.201711	-0.169619
IBC_8__RNA_	-4.02952	0.0349074	-0.196726
IBC_9__RNA_	3.30223	0.025145	-0.228395
IBC_10__RNA_	5.04759	0.0319816	-0.241009
IBC_11__RNA_	-5.52003	0.147527	-0.19109
IBC_12__RNA_	-13.4877	0.905252	-0.166667
IBC_13__RNA_	5.74791	0.00649092	-0.29576
IBC_14__RNA_	-7.7382	0.478709	-0.135534
IBC_15__RNA_	-0.388972	0.0502971	-0.178207
IBC_16__RNA_	-2.0836	0.146162	-0.256039
IBC_17__RNA_	-8.45183	0.415512	0.166398
IBC_18__RNA_	1.43815	0.0904958	-0.330918
IBC_19__RNA_	3.34426	0.0557659	0.099839
IBC_20__RNA_	3.28726	0.0405074	-0.243425
Normal_1__RNA_	3.13882	0.0520963	-0.278046
Normal_2__RNA_	0.143777	0.138452	-0.327429
Normal_3__RNA_	-1.86769	0.101097	-0.187064
Normal_4__RNA_	-1.73635	0.147607	-0.191358
Normal_5__RNA_	-3.67404	0.279163	-0.109501

### Sheet: GSE5847
Sample IDs	76GS	MLR	KS
LCM_stroma_sample_from_patient__37	-0.591218	0.881841	0.149885
LCM_stroma_sample_from_patient__38	-6.39341	1.03894	0.319045
LCM_stroma_sample_from_patient__40	-11.4066	1.06407	0.280783
LCM_stroma_sample_from_patient__41	-11.8017	1.07307	0.339183
LCM_stroma_sample_from_patient__42	-23.4408	1.53231	0.421174
LCM_stroma_sample_from_patient__43	7.06889	0.919481	0.118527
LCM_stroma_sample_from_patient__44	-2.51956	0.961783	0.273303
LCM_stroma_sample_from_patient__45	-8.49454	1.04752	0.25748
LCM_stroma_sample_from_patient__46	-3.38458	0.962405	0.218067
LCM_stroma_sample_from_patient__47	-7.94535	1.03782	0.35069
LCM_stroma_sample_from_patient__48	-13.0115	1.35506	0.263234
LCM_stroma_sample_from_patient__49	-26.7769	1.50189	0.456559
LCM_stroma_sample_from_patient__50	2.48748	0.933928	0.183544
LCM_stroma_sample_from_patient__1	-27.1503	1.76297	0.401036
LCM_stroma_sample_from_patient__2	-8.39286	1.05505	0.170023
LCM_stroma_sample_from_patient__4	-24.1555	1.42152	0.476697
LCM_stroma_sample_from_patient__5	1.0396	0.893954	0.107595
LCM_stroma_sample_from_patient__6	-2.17688	0.939257	0.168872
LCM_stroma_sample_from_patient__7	-12.4124	1.50278	0.289701
LCM_stroma_sample_from_patient__8	-2.07383	1.11323	0.162831
LCM_stroma_sample_from_patient__12	-9.03403	1.09135	0.299482
LCM_stroma_sample_from_patient__9	-0.432787	1.0394	0.162255
LCM_stroma_sample_from_patient__10	-0.65368	0.962341	0.0952244
LCM_stroma_sample_from_patient__13	-26.2094	1.38105	0.504603
LCM_stroma_sample_from_patient__14	1.3011	1.03983	0.188435
LCM_stroma_sample_from_patient__11	-3.99109	0.938833	0.262946
LCM_stroma_sample_from_patient__15	-1.78007	0.954921	0.197353
LCM_stroma_sample_from_patient__32	1.17669	0.938715	0.151899
LCM_stroma_sample_from_patient__33	0.863719	0.942643	0.125719
LCM_stroma_sample_from_patient__16	8.08644	0.953571	-0.17664
LCM_stroma_sample_from_patient__17	-30.2314	1.66445	0.493959
LCM_stroma_sample_from_patient__18	-15.5944	1.10263	0.324223
LCM_stroma_sample_from_patient__19	-6.58959	1.04136	0.306099
LCM_stroma_sample_from_patient__20	-2.77685	0.953851	0.228711
LCM_stroma_sample_from_patient__21	-1.08052	1.03966	0.177503
LCM_stroma_sample_from_patient__22	3.2804	0.961883	0.102992
LCM_stroma_sample_from_patient__23	-7.52466	1.05683	0.302647
LCM_stroma_sample_from_patient__24	-1.35802	1.04609	0.178078
LCM_stroma_sample_from_patient__25	-28.0438	1.74742	0.497986
LCM_stroma_sample_from_patient__26	0.600994	0.955451	0.147008
LCM_stroma_sample_from_patient__27	-7.15526	1.04085	0.245397
LCM_stroma_sample_from_patient__34	-21.3555	1.18005	0.466916
LCM_stroma_sample_from_patient__28	4.18758	0.933441	0.18038
LCM_stroma_sample_from_patient__29	-3.21681	1.04743	0.164845
LCM_stroma_sample_from_patient__30	-0.894596	1.03771	0.235616
LCM_stroma_sample_from_patient__35	2.06832	0.937475	0.166283
LCM_stroma_sample_from_patient__31	-7.9226	1.07915	0.231876
LCM_tumor_epithelium_sample_from_patient__36	11.7592	0.839099	-0.192463
LCM_tumor_epithelium_sample_from_patient__37	7.76043	0.522664	-0.142117
LCM_tumor_epithelium_sample_from_patient__38	-0.628145	0.959684	0.217491
LCM_tumor_epithelium_sample_from_patient__40	2.13632	0.950874	0.152186
LCM_tumor_epithelium_sample_from_patient__41	3.98772	0.905711	0.128596
LCM_tumor_epithelium_sample_from_patient__42	-20.3292	1.15208	0.402186
LCM_tumor_epithelium_sample_from_patient__43	15.4591	0.588443	-0.1542
LCM_tumor_epithelium_sample_from_patient__44	14.1195	0.720398	0.0805524
LCM_tumor_epithelium_sample_from_patient__45	13.7508	0.944304	-0.240219
LCM_tumor_epithelium_sample_from_patient__46	7.78545	0.883888	0.15794
LCM_tumor_epithelium_sample_from_patient__47	14.6266	0.56185	0.153625
LCM_tumor_epithelium_sample_from_patient__48	-0.581306	1.04019	0.172612
LCM_tumor_epithelium_sample_from_patient__50	17.7466	0.594225	-0.155639
LCM_tumor_epithelium_sample_from_patient__1	-23.4655	1.25135	0.388377
LCM_tumor_epithelium_sample_from_patient__2	1.85963	0.940326	0.140967
LCM_tumor_epithelium_sample_from_patient__3	11.4518	0.834222	-0.309551
LCM_tumor_epithelium_sample_from_patient__4	-14.2508	1.08007	0.397296
LCM_tumor_epithelium_sample_from_patient__5	16.052	0.462904	-0.337457
LCM_tumor_epithelium_sample_from_patient__6	10.6028	0.707373	0.110759
LCM_tumor_epithelium_sample_from_patient__7	9.77261	0.943303	0.109609
LCM_tumor_epithelium_sample_from_patient__8	7.52886	0.962012	-0.119965
LCM_tumor_epithelium_sample_from_patient__12	11.6634	0.958298	-0.153625
LCM_tumor_epithelium_sample_from_patient__9	6.26886	0.947022	-0.08084
LCM_tumor_epithelium_sample_from_patient__10	16.6804	0.77582	-0.321346
LCM_tumor_epithelium_sample_from_patient__13	10.778	0.882068	0.100403
LCM_tumor_epithelium_sample_from_patient__14	13.1472	0.881104	0.122267
LCM_tumor_epithelium_sample_from_patient__11	4.1177	0.916802	0.16542
LCM_tumor_epithelium_sample_from_patient__15	9.48265	0.922829	0.118527
LCM_tumor_epithelium_sample_from_patient__32	12.8352	0.643749	-0.159379
LCM_tumor_epithelium_sample_from_patient__33	9.29882	0.842137	0.099252
LCM_tumor_epithelium_sample_from_patient__16	14.7657	0.898904	-0.156789
LCM_tumor_epithelium_sample_from_patient__17	-21.8218	1.0772	0.347814
LCM_tumor_epithelium_sample_from_patient__18	1.54851	0.945018	0.163406
LCM_tumor_epithelium_sample_from_patient__19	20.2736	0.587581	-0.261795
LCM_tumor_epithelium_sample_from_patient__20	11.0515	0.735584	-0.187572
LCM_tumor_epithelium_sample_from_patient__21	11.3569	0.929436	-0.147871
LCM_tumor_epithelium_sample_from_patient__22	11.6591	0.934831	-0.0923475
LCM_tumor_epithelium_sample_from_patient__23	17.4608	0.798492	-0.192175
LCM_tumor_epithelium_sample_from_patient__24	9.05141	0.938555	0.105869
LCM_tumor_epithelium_sample_from_patient__25	-24.9728	1.59369	0.427215
LCM_tumor_epithelium_sample_from_patient__26	8.86919	0.92317	0.137227
LCM_tumor_epithelium_sample_from_patient__27	8.10636	0.883559	0.109609
LCM_tumor_epithelium_sample_from_patient__34	4.12643	0.954447	0.226697
LCM_tumor_epithelium_sample_from_patient__28	11.6977	0.74797	0.190449
LCM_tumor_epithelium_sample_from_patient__29	12.0238	0.948856	-0.210012
LCM_tumor_epithelium_sample_from_patient__30	6.63305	0.939136	0.230437
LCM_tumor_epithelium_sample_from_patient__35	19.2815	0.547298	-0.365362
LCM_tumor_epithelium_sample_from_patient__31	13.2837	0.913254	-0.207422

### Sheet: Correlations
	# samples	Description	Corr (KS, 76)	Pval(KS, 76)	Corr (Jason, 76)	Pval (Jason, 76)	Corr (Jason, KS)	Pval(Jason, KS)
GSE45581	45	non-IBC, IBC and normal	-0.415191	0.00456724	-0.717586	2.90365e-08	0.400142	0.00645914
GSE22597	82	biopsies (IBC, non-IBC)	-0.829939	5.61433e-22	-0.861871	2.63721e-25	0.700919	2.27483e-13
GSE5847	95	stroma and tumor from IBC/non-IBC patients	-0.864775	1.43362e-29	-0.873925	6.85263e-31	0.734106	2.58784e-17
