## Supplemental Table 3 for "Gene expression profiles of inflammatory breast cancer reveal high heterogeneity across the epithelial-hybrid-mesenchymal spectrum"

### Sheet: GSE5847
Variables	Num of Variables	SR(Clust1)	SR(Clust2)	Odds_Ratio	pVal
GS76	1	3.36538	0.694789	4.71089	0.0287265
KS	1	1.48785	0.420673	3.46444	0.0552115
MLR	1	1.12179	0.734266	1.51731	0.569572
ssGSEA_109	1	0.877926	1.23397	0.715501	0.598005
ssGSEA_132	1	0.414201	2.69231	0.159422	0.00150854
ssGSEA_50	1	0.708502	1.34615	0.531951	0.301122
ssGSEA_78	1	0.987179	1.00962	0.978133	1
GS76,MLR	2	0.694789	3.36538	0.212274	0.0287265
GS76,ssGSEA_109	2	3.36538	0.694789	4.71089	0.0287265
GS76,ssGSEA_132	2	3.36538	0.694789	4.71089	0.0287265
GS76,ssGSEA_50	2	3.36538	0.694789	4.71089	0.0287265
GS76,ssGSEA_78	2	3.36538	0.694789	4.71089	0.0287265
KS,GS76	2	3.36538	0.694789	4.71089	0.0287265
KS,MLR	2	1.42094	0.554299	2.52379	0.114724
KS,ssGSEA_109	2	0.425101	1.68269	0.258623	0.0187274
KS,ssGSEA_132	2	2.54274	0.465976	5.28725	0.00360581
KS,ssGSEA_50	2	0.708502	1.34615	0.531951	0.301122
KS,ssGSEA_78	2	1.48785	0.420673	3.46444	0.0552115
MLR,ssGSEA_109	2	1.75	0.7	2.46104	0.112615
MLR,ssGSEA_132	2	2.69231	0.576923	4.53777	0.00760384
MLR,ssGSEA_50	2	1.19658	0.791855	1.50086	0.449846
MLR,ssGSEA_78	2	0.987179	1.00962	0.978133	1
ssGSEA_109,ssGSEA_132	2	1.6568	0.611888	2.66214	0.0736021
ssGSEA_109,ssGSEA_50	2	1.53846	0.641026	2.36475	0.123648
ssGSEA_109,ssGSEA_78	2	1.15385	0.897436	1.28038	0.793975
ssGSEA_132,ssGSEA_50	2	0.76087	1.45833	0.527465	0.293832
ssGSEA_132,ssGSEA_78	2	0.566802	1.51442	0.380506	0.0762636
ssGSEA_50,ssGSEA_78	2	0.897436	1.15385	0.781015	0.793975
EMT_scores	3	3.36538	0.694789	4.71089	0.0287265
GS76,MLR,ssGSEA_109	3	3.36538	0.694789	4.71089	0.0287265
GS76,MLR,ssGSEA_132	3	3.36538	0.694789	4.71089	0.0287265
GS76,MLR,ssGSEA_50	3	3.36538	0.694789	4.71089	0.0287265
GS76,MLR,ssGSEA_78	3	0.694789	3.36538	0.212274	0.0287265
GS76,ssGSEA_109,ssGSEA_132	3	3.36538	0.694789	4.71089	0.0287265
GS76,ssGSEA_109,ssGSEA_50	3	3.36538	0.694789	4.71089	0.0287265
GS76,ssGSEA_109,ssGSEA_78	3	3.36538	0.694789	4.71089	0.0287265
GS76,ssGSEA_132,ssGSEA_50	3	0.694789	3.36538	0.212274	0.0287265
GS76,ssGSEA_132,ssGSEA_78	3	0.694789	3.36538	0.212274	0.0287265
GS76,ssGSEA_50,ssGSEA_78	3	3.36538	0.694789	4.71089	0.0287265
KS,GS76,ssGSEA_109	3	3.36538	0.694789	4.71089	0.0287265
KS,GS76,ssGSEA_132	3	0.694789	3.36538	0.212274	0.0287265
KS,GS76,ssGSEA_50	3	3.36538	0.694789	4.71089	0.0287265
KS,GS76,ssGSEA_78	3	3.36538	0.694789	4.71089	0.0287265
KS,MLR,ssGSEA_109	3	1.70513	0.471154	3.54006	0.0220558
KS,MLR,ssGSEA_132	3	0.465976	2.54274	0.189134	0.00360581
KS,MLR,ssGSEA_50	3	1.4359	0.673077	2.10645	0.197783
KS,MLR,ssGSEA_78	3	2.96154	0.673077	4.28562	0.0193805
KS,ssGSEA_109,ssGSEA_132	3	1.82692	0.448718	3.97298	0.0186224
KS,ssGSEA_109,ssGSEA_50	3	1.86391	0.48951	3.71954	0.0197237
KS,ssGSEA_109,ssGSEA_78	3	1.34615	0.588942	2.25483	0.183756
KS,ssGSEA_132,ssGSEA_50	3	1.6568	0.611888	2.66214	0.0736021
KS,ssGSEA_132,ssGSEA_78	3	0.480769	3.07692	0.16187	0.00134715
KS,ssGSEA_50,ssGSEA_78	3	0.833333	1.25	0.671175	0.602667
MLR,ssGSEA_109,ssGSEA_132	3	1.73077	0.512821	3.30498	0.037658
MLR,ssGSEA_109,ssGSEA_50	3	0.641026	1.53846	0.422878	0.123648
MLR,ssGSEA_109,ssGSEA_78	3	1.68269	0.911911	1.82639	0.476785
MLR,ssGSEA_132,ssGSEA_50	3	0.729167	1.59091	0.464434	0.187731
MLR,ssGSEA_132,ssGSEA_78	3	0.637652	1.43029	0.451877	0.193865
MLR,ssGSEA_50,ssGSEA_78	3	0.819398	1.34615	0.613736	0.430029
ssGSEA_109,ssGSEA_132,ssGSEA_50	3	1.6568	0.611888	2.66214	0.0736021
ssGSEA_109,ssGSEA_132,ssGSEA_78	3	1.42534	0.598291	2.34816	0.124343
ssGSEA_109,ssGSEA_50,ssGSEA_78	3	0.705128	1.44231	0.494787	0.202276
ssGSEA_132,ssGSEA_50,ssGSEA_78	3	1.45833	0.76087	1.89586	0.293832
GS76,MLR,ssGSEA_109,ssGSEA_132	4	3.36538	0.694789	4.71089	0.0287265
GS76,MLR,ssGSEA_109,ssGSEA_50	4	3.36538	0.694789	4.71089	0.0287265
GS76,MLR,ssGSEA_109,ssGSEA_78	4	3.36538	0.694789	4.71089	0.0287265
GS76,MLR,ssGSEA_132,ssGSEA_50	4	0.694789	3.36538	0.212274	0.0287265
GS76,MLR,ssGSEA_132,ssGSEA_78	4	3.36538	0.694789	4.71089	0.0287265
GS76,MLR,ssGSEA_50,ssGSEA_78	4	0.694789	3.36538	0.212274	0.0287265
GS76,ssGSEA_109,ssGSEA_132,ssGSEA_50	4	3.36538	0.694789	4.71089	0.0287265
GS76,ssGSEA_109,ssGSEA_132,ssGSEA_78	4	3.36538	0.694789	4.71089	0.0287265
GS76,ssGSEA_109,ssGSEA_50,ssGSEA_78	4	3.36538	0.694789	4.71089	0.0287265
GS76,ssGSEA_132,ssGSEA_50,ssGSEA_78	4	0.694789	3.36538	0.212274	0.0287265
KS,GS76,MLR,ssGSEA_109	4	0.694789	3.36538	0.212274	0.0287265
KS,GS76,MLR,ssGSEA_132	4	0.694789	3.36538	0.212274	0.0287265
KS,GS76,MLR,ssGSEA_50	4	3.36538	0.694789	4.71089	0.0287265
KS,GS76,MLR,ssGSEA_78	4	3.36538	0.694789	4.71089	0.0287265
KS,GS76,ssGSEA_109,ssGSEA_132	4	0.694789	3.36538	0.212274	0.0287265
KS,GS76,ssGSEA_109,ssGSEA_50	4	3.36538	0.694789	4.71089	0.0287265
KS,GS76,ssGSEA_109,ssGSEA_78	4	0.694789	3.36538	0.212274	0.0287265
KS,GS76,ssGSEA_132,ssGSEA_50	4	0.694789	3.36538	0.212274	0.0287265
KS,GS76,ssGSEA_132,ssGSEA_78	4	3.36538	0.694789	4.71089	0.0287265
KS,GS76,ssGSEA_50,ssGSEA_78	4	0.694789	3.36538	0.212274	0.0287265
KS,MLR,ssGSEA_109,ssGSEA_132	4	2.54274	0.465976	5.28725	0.00360581
KS,MLR,ssGSEA_109,ssGSEA_50	4	0.48951	1.86391	0.268851	0.0197237
KS,MLR,ssGSEA_109,ssGSEA_78	4	0.566802	1.51442	0.380506	0.0762636
KS,MLR,ssGSEA_132,ssGSEA_50	4	1.95804	0.560897	3.41481	0.036092
KS,MLR,ssGSEA_132,ssGSEA_78	4	3.26923	0.432692	7.26279	0.000509891
KS,MLR,ssGSEA_50,ssGSEA_78	4	1.52564	0.605769	2.47958	0.120118
KS,ssGSEA_109,ssGSEA_132,ssGSEA_50	4	1.6568	0.611888	2.66214	0.0736021
KS,ssGSEA_109,ssGSEA_132,ssGSEA_78	4	0.548433	2.52404	0.223416	0.00780799
KS,ssGSEA_109,ssGSEA_50,ssGSEA_78	4	1.68269	0.643813	2.57114	0.117096
KS,ssGSEA_132,ssGSEA_50,ssGSEA_78	4	0.673077	1.55325	0.439511	0.127701
MLR,ssGSEA_109,ssGSEA_132,ssGSEA_50	4	1.63462	0.576923	2.78325	0.0706949
MLR,ssGSEA_109,ssGSEA_132,ssGSEA_78	4	0.637652	1.43029	0.451877	0.193865
MLR,ssGSEA_109,ssGSEA_50,ssGSEA_78	4	0.705128	1.44231	0.494787	0.202276
MLR,ssGSEA_132,ssGSEA_50,ssGSEA_78	4	0.729167	1.59091	0.464434	0.187731
ssGSEA_scores	4	0.673077	1.55325	0.439511	0.127701
GS76,MLR,ssGSEA_109,ssGSEA_132,ssGSEA_50	5	3.36538	0.694789	4.71089	0.0287265
GS76,MLR,ssGSEA_109,ssGSEA_132,ssGSEA_78	5	3.36538	0.694789	4.71089	0.0287265
GS76,MLR,ssGSEA_109,ssGSEA_50,ssGSEA_78	5	0.694789	3.36538	0.212274	0.0287265
GS76,MLR,ssGSEA_132,ssGSEA_50,ssGSEA_78	5	0.694789	3.36538	0.212274	0.0287265
GS76,ssGSEA_109,ssGSEA_132,ssGSEA_50,ssGSEA_78	5	0.694789	3.36538	0.212274	0.0287265
KS,GS76,MLR,ssGSEA_109,ssGSEA_132	5	3.36538	0.694789	4.71089	0.0287265
KS,GS76,MLR,ssGSEA_109,ssGSEA_50	5	0.694789	3.36538	0.212274	0.0287265
KS,GS76,MLR,ssGSEA_109,ssGSEA_78	5	3.36538	0.694789	4.71089	0.0287265
KS,GS76,MLR,ssGSEA_132,ssGSEA_50	5	0.694789	3.36538	0.212274	0.0287265
KS,GS76,MLR,ssGSEA_132,ssGSEA_78	5	3.36538	0.694789	4.71089	0.0287265
KS,GS76,MLR,ssGSEA_50,ssGSEA_78	5	3.36538	0.694789	4.71089	0.0287265
KS,GS76,ssGSEA_109,ssGSEA_132,ssGSEA_50	5	3.36538	0.694789	4.71089	0.0287265
KS,GS76,ssGSEA_109,ssGSEA_132,ssGSEA_78	5	3.36538	0.694789	4.71089	0.0287265
KS,GS76,ssGSEA_109,ssGSEA_50,ssGSEA_78	5	3.36538	0.694789	4.71089	0.0287265
KS,GS76,ssGSEA_132,ssGSEA_50,ssGSEA_78	5	0.694789	3.36538	0.212274	0.0287265
KS,MLR,ssGSEA_109,ssGSEA_132,ssGSEA_50	5	0.550699	1.76036	0.319183	0.0395458
KS,MLR,ssGSEA_109,ssGSEA_132,ssGSEA_78	5	2.52404	0.548433	4.47596	0.00780799
KS,MLR,ssGSEA_109,ssGSEA_50,ssGSEA_78	5	0.585284	1.79487	0.33248	0.0417409
KS,MLR,ssGSEA_132,ssGSEA_50,ssGSEA_78	5	0.585284	1.79487	0.33248	0.0417409
KS,ssGSEA_109,ssGSEA_132,ssGSEA_50,ssGSEA_78	5	0.673077	1.55325	0.439511	0.127701
MLR,ssGSEA_109,ssGSEA_132,ssGSEA_50,ssGSEA_78	5	1.55325	0.673077	2.27526	0.127701
GS76,MLR,ssGSEA_109,ssGSEA_132,ssGSEA_50,ssGSEA_78	6	0.694789	3.36538	0.212274	0.0287265
KS,GS76,MLR,ssGSEA_109,ssGSEA_132,ssGSEA_50	6	0.694789	3.36538	0.212274	0.0287265
KS,GS76,MLR,ssGSEA_109,ssGSEA_132,ssGSEA_78	6	0.694789	3.36538	0.212274	0.0287265
KS,GS76,MLR,ssGSEA_109,ssGSEA_50,ssGSEA_78	6	0.694789	3.36538	0.212274	0.0287265
KS,GS76,MLR,ssGSEA_132,ssGSEA_50,ssGSEA_78	6	3.36538	0.694789	4.71089	0.0287265
KS,GS76,ssGSEA_109,ssGSEA_132,ssGSEA_50,ssGSEA_78	6	3.36538	0.694789	4.71089	0.0287265
KS,MLR,ssGSEA_109,ssGSEA_132,ssGSEA_50,ssGSEA_78	6	1.68269	0.643813	2.57114	0.117096
KS,GS76,MLR,ssGSEA_109,ssGSEA_132,ssGSEA_50,ssGSEA_78	7	3.36538	0.694789	4.71089	0.0287265

### Sheet: GSE22597
Variables	Num of Variables	SR(Clust1)	SR(Clust2)	Odds_Ratio	pVal
GS76	1	1.05231	0.886667	1.18437	0.800267
KS	1	0.8664	1.95429	0.448216	0.201377
MLR	1	0.864828	1.14	0.761188	0.635501
ssGSEA_109	1	1.045	0.967273	1.07934	1
ssGSEA_132	1	0.864828	1.14	0.761188	0.635501
ssGSEA_50	1	0.938824	1.09043	0.862548	0.810425
ssGSEA_78	1	0.518182	1.30286	0.401967	0.128411
GS76,MLR	2	1.05231	0.886667	1.18437	0.800267
GS76,ssGSEA_109	2	0.886667	1.05231	0.844332	0.800267
GS76,ssGSEA_132	2	0.886667	1.05231	0.844332	0.800267
GS76,ssGSEA_50	2	1.05231	0.886667	1.18437	0.800267
GS76,ssGSEA_78	2	0.886667	1.05231	0.844332	0.800267
KS,GS76	2	0.886667	1.05231	0.844332	0.800267
KS,MLR	2	1.02968	0.964615	1.06657	1
KS,ssGSEA_109	2	0.8664	1.95429	0.448216	0.201377
KS,ssGSEA_132	2	0.9025	1.52	0.597809	0.372437
KS,ssGSEA_50	2	1.19429	0.886667	1.34195	0.625351
KS,ssGSEA_78	2	0.8664	1.95429	0.448216	0.201377
MLR,ssGSEA_109	2	0.76	1.17455	0.650454	0.465334
MLR,ssGSEA_132	2	0.895714	1.10069	0.815824	0.810838
MLR,ssGSEA_50	2	0.895714	1.10069	0.815824	0.810838
MLR,ssGSEA_78	2	1.14	0.864828	1.31374	0.635501
ssGSEA_109,ssGSEA_132	2	1.05857	0.943448	1.12045	1
ssGSEA_109,ssGSEA_50	2	0.956129	1.05231	0.909667	1
ssGSEA_109,ssGSEA_78	2	0.938824	1.09043	0.862548	0.810425
ssGSEA_132,ssGSEA_50	2	1.01333	0.988	1.02533	1
ssGSEA_132,ssGSEA_78	2	0.886667	1.05231	0.844332	0.800267
ssGSEA_50,ssGSEA_78	2	0.935385	1.14	0.822534	0.799635
EMT_Scores	3	0.886667	1.05231	0.844332	0.800267
GS76,MLR,ssGSEA_109	3	1.05231	0.886667	1.18437	0.800267
GS76,MLR,ssGSEA_132	3	1.05231	0.886667	1.18437	0.800267
GS76,MLR,ssGSEA_50	3	0.886667	1.05231	0.844332	0.800267
GS76,MLR,ssGSEA_78	3	1.05231	0.886667	1.18437	0.800267
GS76,ssGSEA_109,ssGSEA_132	3	0.886667	1.05231	0.844332	0.800267
GS76,ssGSEA_109,ssGSEA_50	3	1.05231	0.886667	1.18437	0.800267
GS76,ssGSEA_109,ssGSEA_78	3	1.05231	0.886667	1.18437	0.800267
GS76,ssGSEA_132,ssGSEA_50	3	0.886667	1.05231	0.844332	0.800267
GS76,ssGSEA_132,ssGSEA_78	3	1.05231	0.886667	1.18437	0.800267
GS76,ssGSEA_50,ssGSEA_78	3	0.886667	1.05231	0.844332	0.800267
KS,GS76,ssGSEA_109	3	1.05231	0.886667	1.18437	0.800267
KS,GS76,ssGSEA_132	3	1.05231	0.886667	1.18437	0.800267
KS,GS76,ssGSEA_50	3	0.886667	1.05231	0.844332	0.800267
KS,GS76,ssGSEA_78	3	1.05231	0.886667	1.18437	0.800267
KS,MLR,ssGSEA_109	3	0.964615	1.02968	0.937586	1
KS,MLR,ssGSEA_132	3	0.967273	1.045	0.926495	1
KS,MLR,ssGSEA_50	3	0.793043	1.14	0.698694	0.62171
KS,MLR,ssGSEA_78	3	1.06875	0.912	1.16962	0.811502
KS,ssGSEA_109,ssGSEA_132	3	0.991304	1.00588	0.985681	1
KS,ssGSEA_109,ssGSEA_50	3	0.956129	1.05231	0.909667	1
KS,ssGSEA_109,ssGSEA_78	3	0.956129	1.05231	0.909667	1
KS,ssGSEA_132,ssGSEA_50	3	1.01333	0.988	1.02533	1
KS,ssGSEA_132,ssGSEA_78	3	0.9025	1.52	0.597809	0.372437
KS,ssGSEA_50,ssGSEA_78	3	0.886667	1.19429	0.745182	0.625351
MLR,ssGSEA_109,ssGSEA_132	3	1.14	0.864828	1.31374	0.635501
MLR,ssGSEA_109,ssGSEA_50	3	0.76	1.216	0.628576	0.468957
MLR,ssGSEA_109,ssGSEA_78	3	1.17455	0.76	1.53739	0.465334
MLR,ssGSEA_132,ssGSEA_50	3	1.05857	0.943448	1.12045	1
MLR,ssGSEA_132,ssGSEA_78	3	1.14	0.864828	1.31374	0.635501
MLR,ssGSEA_50,ssGSEA_78	3	0.823333	1.30286	0.635595	0.463569
ssGSEA_109,ssGSEA_132,ssGSEA_50	3	0.829091	1.10743	0.751276	0.625879
ssGSEA_109,ssGSEA_132,ssGSEA_78	3	1.05857	0.943448	1.12045	1
ssGSEA_109,ssGSEA_50,ssGSEA_78	3	1.0944	0.92625	1.17912	0.811328
ssGSEA_132,ssGSEA_50,ssGSEA_78	3	0.977143	1.02207	0.956548	1
GS76,MLR,ssGSEA_109,ssGSEA_132	4	0.886667	1.05231	0.844332	0.800267
GS76,MLR,ssGSEA_109,ssGSEA_50	4	1.05231	0.886667	1.18437	0.800267
GS76,MLR,ssGSEA_109,ssGSEA_78	4	1.05231	0.886667	1.18437	0.800267
GS76,MLR,ssGSEA_132,ssGSEA_50	4	1.05231	0.886667	1.18437	0.800267
GS76,MLR,ssGSEA_132,ssGSEA_78	4	1.05231	0.886667	1.18437	0.800267
GS76,MLR,ssGSEA_50,ssGSEA_78	4	0.886667	1.05231	0.844332	0.800267
GS76,ssGSEA_109,ssGSEA_132,ssGSEA_50	4	0.886667	1.05231	0.844332	0.800267
GS76,ssGSEA_109,ssGSEA_132,ssGSEA_78	4	0.886667	1.05231	0.844332	0.800267
GS76,ssGSEA_109,ssGSEA_50,ssGSEA_78	4	0.886667	1.05231	0.844332	0.800267
GS76,ssGSEA_132,ssGSEA_50,ssGSEA_78	4	1.05231	0.886667	1.18437	0.800267
KS,GS76,MLR,ssGSEA_109	4	0.886667	1.05231	0.844332	0.800267
KS,GS76,MLR,ssGSEA_132	4	1.05231	0.886667	1.18437	0.800267
KS,GS76,MLR,ssGSEA_50	4	1.05231	0.886667	1.18437	0.800267
KS,GS76,MLR,ssGSEA_78	4	0.886667	1.05231	0.844332	0.800267
KS,GS76,ssGSEA_109,ssGSEA_132	4	1.05231	0.886667	1.18437	0.800267
KS,GS76,ssGSEA_109,ssGSEA_50	4	0.886667	1.05231	0.844332	0.800267
KS,GS76,ssGSEA_109,ssGSEA_78	4	1.05231	0.886667	1.18437	0.800267
KS,GS76,ssGSEA_132,ssGSEA_50	4	0.886667	1.05231	0.844332	0.800267
KS,GS76,ssGSEA_132,ssGSEA_78	4	1.05231	0.886667	1.18437	0.800267
KS,GS76,ssGSEA_50,ssGSEA_78	4	1.05231	0.886667	1.18437	0.800267
KS,MLR,ssGSEA_109,ssGSEA_132	4	1.04757	0.912	1.14672	1
KS,MLR,ssGSEA_109,ssGSEA_50	4	0.886667	1.05231	0.844332	0.800267
KS,MLR,ssGSEA_109,ssGSEA_78	4	1.05231	0.886667	1.18437	0.800267
KS,MLR,ssGSEA_132,ssGSEA_50	4	1.0944	0.92625	1.17912	0.811328
KS,MLR,ssGSEA_132,ssGSEA_78	4	0.95	1.03636	0.917653	1
KS,MLR,ssGSEA_50,ssGSEA_78	4	0.76	1.17455	0.650454	0.465334
KS,ssGSEA_109,ssGSEA_132,ssGSEA_50	4	1.45091	0.892174	1.61615	0.397292
KS,ssGSEA_109,ssGSEA_132,ssGSEA_78	4	1.52	0.9025	1.67278	0.372437
KS,ssGSEA_109,ssGSEA_50,ssGSEA_78	4	0.8664	1.95429	0.448216	0.201377
KS,ssGSEA_132,ssGSEA_50,ssGSEA_78	4	0.898182	1.14	0.790197	0.637402
MLR,ssGSEA_109,ssGSEA_132,ssGSEA_50	4	0.943448	1.05857	0.8925	1
MLR,ssGSEA_109,ssGSEA_132,ssGSEA_78	4	1.10069	0.895714	1.22575	0.810838
MLR,ssGSEA_109,ssGSEA_50,ssGSEA_78	4	0.868571	1.07667	0.808815	0.803401
MLR,ssGSEA_132,ssGSEA_50,ssGSEA_78	4	1.30286	0.823333	1.57333	0.463569
ssGSEA_scores	4	0.943448	1.05857	0.8925	1
GS76,MLR,ssGSEA_109,ssGSEA_132,ssGSEA_50	5	1.05231	0.886667	1.18437	0.800267
GS76,MLR,ssGSEA_109,ssGSEA_132,ssGSEA_78	5	0.886667	1.05231	0.844332	0.800267
GS76,MLR,ssGSEA_109,ssGSEA_50,ssGSEA_78	5	0.886667	1.05231	0.844332	0.800267
GS76,MLR,ssGSEA_132,ssGSEA_50,ssGSEA_78	5	1.05231	0.886667	1.18437	0.800267
GS76,ssGSEA_109,ssGSEA_132,ssGSEA_50,ssGSEA_78	5	0.886667	1.05231	0.844332	0.800267
KS,GS76,MLR,ssGSEA_109,ssGSEA_132	5	1.05231	0.886667	1.18437	0.800267
KS,GS76,MLR,ssGSEA_109,ssGSEA_50	5	0.886667	1.05231	0.844332	0.800267
KS,GS76,MLR,ssGSEA_109,ssGSEA_78	5	1.05231	0.886667	1.18437	0.800267
KS,GS76,MLR,ssGSEA_132,ssGSEA_50	5	1.05231	0.886667	1.18437	0.800267
KS,GS76,MLR,ssGSEA_132,ssGSEA_78	5	0.886667	1.05231	0.844332	0.800267
KS,GS76,MLR,ssGSEA_50,ssGSEA_78	5	1.05231	0.886667	1.18437	0.800267
KS,GS76,ssGSEA_109,ssGSEA_132,ssGSEA_50	5	1.05231	0.886667	1.18437	0.800267
KS,GS76,ssGSEA_109,ssGSEA_132,ssGSEA_78	5	0.886667	1.05231	0.844332	0.800267
KS,GS76,ssGSEA_109,ssGSEA_50,ssGSEA_78	5	0.886667	1.05231	0.844332	0.800267
KS,GS76,ssGSEA_132,ssGSEA_50,ssGSEA_78	5	1.05231	0.886667	1.18437	0.800267
KS,MLR,ssGSEA_109,ssGSEA_132,ssGSEA_50	5	1.09778	0.912	1.20098	0.811466
KS,MLR,ssGSEA_109,ssGSEA_132,ssGSEA_78	5	0.956129	1.05231	0.909667	1
KS,MLR,ssGSEA_109,ssGSEA_50,ssGSEA_78	5	0.823333	1.30286	0.635595	0.463569
KS,MLR,ssGSEA_132,ssGSEA_50,ssGSEA_78	5	1.01333	0.988	1.02533	1
KS,ssGSEA_109,ssGSEA_132,ssGSEA_50,ssGSEA_78	5	1.01333	0.988	1.02533	1
MLR,ssGSEA_109,ssGSEA_132,ssGSEA_50,ssGSEA_78	5	0.846857	1.24364	0.684223	0.471546
GS76,MLR,ssGSEA_109,ssGSEA_132,ssGSEA_50,ssGSEA_78	6	1.05231	0.886667	1.18437	0.800267
KS,GS76,MLR,ssGSEA_109,ssGSEA_132,ssGSEA_50	6	1.05231	0.886667	1.18437	0.800267
KS,GS76,MLR,ssGSEA_109,ssGSEA_132,ssGSEA_78	6	1.05231	0.886667	1.18437	0.800267
KS,GS76,MLR,ssGSEA_109,ssGSEA_50,ssGSEA_78	6	1.05231	0.886667	1.18437	0.800267
KS,GS76,MLR,ssGSEA_132,ssGSEA_50,ssGSEA_78	6	0.886667	1.05231	0.844332	0.800267
KS,GS76,ssGSEA_109,ssGSEA_132,ssGSEA_50,ssGSEA_78	6	1.05231	0.886667	1.18437	0.800267
KS,MLR,ssGSEA_109,ssGSEA_132,ssGSEA_50,ssGSEA_78	6	0.964615	1.02968	0.937586	1
KS,GS76,MLR,ssGSEA_109,ssGSEA_132,ssGSEA_50,ssGSEA_78	7	0.886667	1.05231	0.844332	0.800267

### Sheet: GSE45581
Variables	Num of Variables	SR(Clust1)	SR(Clust2)	Odds_Ratio	pVal
GS76	1	0.666667	4	0.174367	0.0648332
KS	1	2	0.888889	2.20556	0.66142
MLR	1	1	1	1	1
ssGSEA_109	1	1.14286	0.666667	1.69125	0.716427
ssGSEA_132	1	0.55	Inf	0	0.0012285
ssGSEA_50	1	2.66667	0.285714	8.72379	0.00364103
ssGSEA_78	1	0.9	1.1	0.822309	1
GS76,MLR	2	0.666667	4	0.174367	0.0648332
GS76,ssGSEA_109	2	0.666667	4	0.174367	0.0648332
GS76,ssGSEA_132	2	0.666667	4	0.174367	0.0648332
GS76,ssGSEA_50	2	0.666667	4	0.174367	0.0648332
GS76,ssGSEA_78	2	0.666667	4	0.174367	0.0648332
KS,GS76	2	4	0.666667	5.73502	0.0648332
KS,MLR	2	0.875	1.5	0.591277	0.716427
KS,ssGSEA_109	2	0.75	1.375	0.553903	0.527254
KS,ssGSEA_132	2	0.65	Inf	0	0.00831601
KS,ssGSEA_50	2	0.4375	3.25	0.142655	0.00953011
KS,ssGSEA_78	2	1.1	0.9	1.21609	1
MLR,ssGSEA_109	2	1.25	0.625	1.96525	0.500603
MLR,ssGSEA_132	2	Inf	0.65	Inf	0.00831601
MLR,ssGSEA_50	2	0.466667	2.6	0.188348	0.0248417
MLR,ssGSEA_78	2	0.9	1.1	0.822309	1
ssGSEA_109,ssGSEA_132	2	1.75	0.5	3.38521	0.11097
ssGSEA_109,ssGSEA_50	2	0.3	1.7	0.184812	0.0407424
ssGSEA_109,ssGSEA_78	2	1	1	1	1
ssGSEA_132,ssGSEA_50	2	Inf	0.3	Inf	3.34038e-06
ssGSEA_132,ssGSEA_78	2	1.3	0.7	1.82823	0.523107
ssGSEA_50,ssGSEA_78	2	1.1	0.9	1.21609	1
EMT_scores	3	0.666667	4	0.174367	0.0648332
GS76,MLR,ssGSEA_109	3	0.666667	4	0.174367	0.0648332
GS76,MLR,ssGSEA_132	3	0.666667	4	0.174367	0.0648332
GS76,MLR,ssGSEA_50	3	0.666667	4	0.174367	0.0648332
GS76,MLR,ssGSEA_78	3	4	0.666667	5.73502	0.0648332
GS76,ssGSEA_109,ssGSEA_132	3	4	0.666667	5.73502	0.0648332
GS76,ssGSEA_109,ssGSEA_50	3	0.666667	4	0.174367	0.0648332
GS76,ssGSEA_109,ssGSEA_78	3	0.666667	4	0.174367	0.0648332
GS76,ssGSEA_132,ssGSEA_50	3	4	0.666667	5.73502	0.0648332
GS76,ssGSEA_132,ssGSEA_78	3	4	0.666667	5.73502	0.0648332
GS76,ssGSEA_50,ssGSEA_78	3	0.666667	4	0.174367	0.0648332
KS,GS76,ssGSEA_109	3	0.666667	4	0.174367	0.0648332
KS,GS76,ssGSEA_132	3	4	0.666667	5.73502	0.0648332
KS,GS76,ssGSEA_50	3	4	0.666667	5.73502	0.0648332
KS,GS76,ssGSEA_78	3	4	0.666667	5.73502	0.0648332
KS,MLR,ssGSEA_109	3	1.375	0.75	1.80537	0.527254
KS,MLR,ssGSEA_132	3	Inf	0.65	Inf	0.00831601
KS,MLR,ssGSEA_50	3	4.33333	0.411765	9.81016	0.00305645
KS,MLR,ssGSEA_78	3	0.9	1.1	0.822309	1
KS,ssGSEA_109,ssGSEA_132	3	0.545455	1.55556	0.360386	0.200287
KS,ssGSEA_109,ssGSEA_50	3	1.7	0.3	5.4109	0.0407424
KS,ssGSEA_109,ssGSEA_78	3	0.777778	1.18182	0.665098	0.747527
KS,ssGSEA_132,ssGSEA_50	3	7	0.333333	19.0198	0.000244362
KS,ssGSEA_132,ssGSEA_78	3	0.7	1.3	0.546978	0.523107
KS,ssGSEA_50,ssGSEA_78	3	0.777778	1.18182	0.665098	0.747527
MLR,ssGSEA_109,ssGSEA_132	3	1.75	0.5	3.38521	0.11097
MLR,ssGSEA_109,ssGSEA_50	3	0.3	1.7	0.184812	0.0407424
MLR,ssGSEA_109,ssGSEA_78	3	0.857143	1.33333	0.650053	0.741054
MLR,ssGSEA_132,ssGSEA_50	3	Inf	0.4	Inf	4.50952e-05
MLR,ssGSEA_132,ssGSEA_78	3	0.583333	1.625	0.368703	0.204927
MLR,ssGSEA_50,ssGSEA_78	3	0.9	1.1	0.822309	1
ssGSEA_109,ssGSEA_132,ssGSEA_50	3	Inf	0.3	Inf	3.34038e-06
ssGSEA_109,ssGSEA_132,ssGSEA_78	3	1	1	1	1
ssGSEA_109,ssGSEA_50,ssGSEA_78	3	1.3	0.7	1.82823	0.523107
ssGSEA_132,ssGSEA_50,ssGSEA_78	3	0.3	Inf	0	3.34038e-06
GS76,MLR,ssGSEA_109,ssGSEA_132	4	4	0.666667	5.73502	0.0648332
GS76,MLR,ssGSEA_109,ssGSEA_50	4	0.666667	4	0.174367	0.0648332
GS76,MLR,ssGSEA_109,ssGSEA_78	4	0.666667	4	0.174367	0.0648332
GS76,MLR,ssGSEA_132,ssGSEA_50	4	0.666667	4	0.174367	0.0648332
GS76,MLR,ssGSEA_132,ssGSEA_78	4	4	0.666667	5.73502	0.0648332
GS76,MLR,ssGSEA_50,ssGSEA_78	4	0.666667	4	0.174367	0.0648332
GS76,ssGSEA_109,ssGSEA_132,ssGSEA_50	4	0.666667	4	0.174367	0.0648332
GS76,ssGSEA_109,ssGSEA_132,ssGSEA_78	4	0.666667	4	0.174367	0.0648332
GS76,ssGSEA_109,ssGSEA_50,ssGSEA_78	4	4	0.666667	5.73502	0.0648332
GS76,ssGSEA_132,ssGSEA_50,ssGSEA_78	4	4	0.666667	5.73502	0.0648332
KS,GS76,MLR,ssGSEA_109	4	4	0.666667	5.73502	0.0648332
KS,GS76,MLR,ssGSEA_132	4	0.666667	4	0.174367	0.0648332
KS,GS76,MLR,ssGSEA_50	4	4	0.666667	5.73502	0.0648332
KS,GS76,MLR,ssGSEA_78	4	0.666667	4	0.174367	0.0648332
KS,GS76,ssGSEA_109,ssGSEA_132	4	4	0.666667	5.73502	0.0648332
KS,GS76,ssGSEA_109,ssGSEA_50	4	4	0.666667	5.73502	0.0648332
KS,GS76,ssGSEA_109,ssGSEA_78	4	0.666667	4	0.174367	0.0648332
KS,GS76,ssGSEA_132,ssGSEA_50	4	4	0.666667	5.73502	0.0648332
KS,GS76,ssGSEA_132,ssGSEA_78	4	4	0.666667	5.73502	0.0648332
KS,GS76,ssGSEA_50,ssGSEA_78	4	4	0.666667	5.73502	0.0648332
KS,MLR,ssGSEA_109,ssGSEA_132	4	0.538462	1.85714	0.299673	0.112834
KS,MLR,ssGSEA_109,ssGSEA_50	4	2.14286	0.384615	5.30933	0.0248417
KS,MLR,ssGSEA_109,ssGSEA_78	4	1.18182	0.777778	1.50354	0.747527
KS,MLR,ssGSEA_132,ssGSEA_50	4	0.388889	6.5	0.0651696	0.000771628
KS,MLR,ssGSEA_132,ssGSEA_78	4	1.625	0.583333	2.71221	0.204927
KS,MLR,ssGSEA_50,ssGSEA_78	4	6.5	0.388889	15.3446	0.000771628
KS,ssGSEA_109,ssGSEA_132,ssGSEA_50	4	7	0.333333	19.0198	0.000244362
KS,ssGSEA_109,ssGSEA_132,ssGSEA_78	4	1.18182	0.777778	1.50354	0.747527
KS,ssGSEA_109,ssGSEA_50,ssGSEA_78	4	0.6	1.4	0.437987	0.333213
KS,ssGSEA_132,ssGSEA_50,ssGSEA_78	4	0.315789	14	0.0255199	3.93137e-05
MLR,ssGSEA_109,ssGSEA_132,ssGSEA_50	4	0.333333	2	0.175199	0.0224774
MLR,ssGSEA_109,ssGSEA_132,ssGSEA_78	4	2.16667	0.5	4.16341	0.0561609
MLR,ssGSEA_109,ssGSEA_50,ssGSEA_78	4	1.2	0.8	1.48474	0.751186
MLR,ssGSEA_132,ssGSEA_50,ssGSEA_78	4	0.315789	14	0.0255199	3.93137e-05
ssGSEA_scores	4	3.75	0.3125	11.0862	0.00123186
GS76,MLR,ssGSEA_109,ssGSEA_132,ssGSEA_50	5	0.666667	4	0.174367	0.0648332
GS76,MLR,ssGSEA_109,ssGSEA_132,ssGSEA_78	5	0.666667	4	0.174367	0.0648332
GS76,MLR,ssGSEA_109,ssGSEA_50,ssGSEA_78	5	0.666667	4	0.174367	0.0648332
GS76,MLR,ssGSEA_132,ssGSEA_50,ssGSEA_78	5	4	0.666667	5.73502	0.0648332
GS76,ssGSEA_109,ssGSEA_132,ssGSEA_50,ssGSEA_78	5	4	0.666667	5.73502	0.0648332
KS,GS76,MLR,ssGSEA_109,ssGSEA_132	5	4	0.666667	5.73502	0.0648332
KS,GS76,MLR,ssGSEA_109,ssGSEA_50	5	4	0.666667	5.73502	0.0648332
KS,GS76,MLR,ssGSEA_109,ssGSEA_78	5	4	0.666667	5.73502	0.0648332
KS,GS76,MLR,ssGSEA_132,ssGSEA_50	5	4	0.666667	5.73502	0.0648332
KS,GS76,MLR,ssGSEA_132,ssGSEA_78	5	4	0.666667	5.73502	0.0648332
KS,GS76,MLR,ssGSEA_50,ssGSEA_78	5	0.666667	4	0.174367	0.0648332
KS,GS76,ssGSEA_109,ssGSEA_132,ssGSEA_50	5	4	0.666667	5.73502	0.0648332
KS,GS76,ssGSEA_109,ssGSEA_132,ssGSEA_78	5	4	0.666667	5.73502	0.0648332
KS,GS76,ssGSEA_109,ssGSEA_50,ssGSEA_78	5	0.666667	4	0.174367	0.0648332
KS,GS76,ssGSEA_132,ssGSEA_50,ssGSEA_78	5	4	0.666667	5.73502	0.0648332
KS,MLR,ssGSEA_109,ssGSEA_132,ssGSEA_50	5	6.5	0.388889	15.3446	0.000771628
KS,MLR,ssGSEA_109,ssGSEA_132,ssGSEA_78	5	0.777778	1.18182	0.665098	0.747527
KS,MLR,ssGSEA_109,ssGSEA_50,ssGSEA_78	5	Inf	0.95	Inf	1
KS,MLR,ssGSEA_132,ssGSEA_50,ssGSEA_78	5	13	0.368421	31.7023	0.000136956
KS,ssGSEA_109,ssGSEA_132,ssGSEA_50,ssGSEA_78	5	0.454545	1.66667	0.282292	0.10534
MLR,ssGSEA_109,ssGSEA_132,ssGSEA_50,ssGSEA_78	5	0.4	Inf	0	4.50952e-05
GS76,MLR,ssGSEA_109,ssGSEA_132,ssGSEA_50,ssGSEA_78	6	4	0.666667	5.73502	0.0648332
KS,GS76,MLR,ssGSEA_109,ssGSEA_132,ssGSEA_50	6	4	0.666667	5.73502	0.0648332
KS,GS76,MLR,ssGSEA_109,ssGSEA_132,ssGSEA_78	6	0.666667	4	0.174367	0.0648332
KS,GS76,MLR,ssGSEA_109,ssGSEA_50,ssGSEA_78	6	0.666667	4	0.174367	0.0648332
KS,GS76,MLR,ssGSEA_132,ssGSEA_50,ssGSEA_78	6	4	0.666667	5.73502	0.0648332
KS,GS76,ssGSEA_109,ssGSEA_132,ssGSEA_50,ssGSEA_78	6	4	0.666667	5.73502	0.0648332
KS,MLR,ssGSEA_109,ssGSEA_132,ssGSEA_50,ssGSEA_78	6	13	0.368421	31.7023	0.000136956
KS,GS76,MLR,ssGSEA_109,ssGSEA_132,ssGSEA_50,ssGSEA_78	7	4	0.666667	5.73502	0.0648332
